# Histone succinylation directly inhibits Jumonji domain demethylases and stabilizes repressive chromatin states

**DOI:** 10.64898/2026.05.29.728167

**Authors:** Sarah Graff, Stephanie Stransky, Isaac Kraz, Kheerthana Duraivelan, Alexander Poppel, Adam Chatoff, Nathaniel W. Snyder, Scott Garforth, David Shechter, Juan Pablo Maianti, Simone Sidoli

## Abstract

Herein we uncover a relationship between histone succinylation and Jumonji (JmjC) domain-containing histone demethylases. We used quantitative proteomics and peptide pull-down assays to identify JmjC demethylases as candidate interactors with succinylated histone peptides. Succinyl-lysine peptides bind and inhibit the catalytic activity of JmjC demethylases in a dose-dependent manner. This includes KDM4D and KDM6B, which are responsible for the removal of the silencing marks H3K9me2/3 and H3K27me2/3. Supraphysiological sodium succinate treatment of HepG2/C3A cells increased the relative abundance of histone succinylation, H3K9me2/3, and H3K27me2/3. CUT&Tag and ChIP–mass spectrometry revealed the co-occurrence of succinylation with these repressive methylation marks, in addition to reduced transcriptional output. This work establishes a novel mechanistic link between metabolite abundance and chromatin regulation and suggests a role for histone succinylation in the maintenance of heterochromatin.
