## Supplementary material for "Histone succinylation directly inhibits Jumonji domain demethylases and stabilizes repressive chromatin states": Document S2

### Sheet: Sheet1
File Name	Experiment
20250918_Sarah_NaSuc_Ksuc_B.raw	ChIP-MS
20250918_Sarah_NaSuc_Ksuc_C.raw	ChIP-MS
20250918_Sarah_Control_H3K27me3_A.raw	ChIP-MS
20250918_Sarah_Control_H3K27me3_B.raw	ChIP-MS
20250918_Sarah_Control_H3K27me3_C.raw	ChIP-MS
20250918_Sarah_Control_Input_1.raw	ChIP-MS
20250918_Sarah_Control_Input_2.raw	ChIP-MS
20250918_Sarah_Control_Input_3.raw	ChIP-MS
20250918_Sarah_Control_Ksuc_A.raw	ChIP-MS
20250918_Sarah_Control_Ksuc_B.raw	ChIP-MS
20250918_Sarah_Control_Ksuc_C.raw	ChIP-MS
20250918_Sarah_NaSuc_H3K27me3_A.raw	ChIP-MS
20250918_Sarah_NaSuc_H3K27me3_B.raw	ChIP-MS
20250918_Sarah_NaSuc_H3K27me3_C.raw	ChIP-MS
20250918_Sarah_NaSuc_Input_1.raw	ChIP-MS
20250918_Sarah_NaSuc_Input_2.raw	ChIP-MS
20250918_Sarah_NaSuc_Input_3.raw	ChIP-MS
20250918_Sarah_NaSuc_Ksuc_A.raw	ChIP-MS
Sarah_Graff_NaSuc_C.raw	Histone PTM analysis (succinylation and methylation)
Sarah_Graff_Control_A.raw	Histone PTM analysis (succinylation and methylation)
Sarah_Graff_Control_B.raw	Histone PTM analysis (succinylation and methylation)
Sarah_Graff_Control_C.raw	Histone PTM analysis (succinylation and methylation)
Sarah_Graff_NaSuc_A.raw	Histone PTM analysis (succinylation and methylation)
Sarah_Graff_NaSuc_B.raw	Histone PTM analysis (succinylation and methylation)
20230117_Sarah_Control_1w_A.raw	Histone PTM analysis (spheroid methylation)
20230117_Sarah_Control_1w_B.raw	Histone PTM analysis (spheroid methylation)
20230117_Sarah_Control_1w_C.raw	Histone PTM analysis (spheroid methylation)
20230117_Sarah_Control_48h_A.raw	Histone PTM analysis (spheroid methylation)
20230117_Sarah_Control_48h_B.raw	Histone PTM analysis (spheroid methylation)
20230117_Sarah_Control_48h_C.raw	Histone PTM analysis (spheroid methylation)
20230117_Sarah_10_mM_NaSuc_1w_A.raw	Histone PTM analysis (spheroid methylation)
20230117_Sarah_10_mM_NaSuc_1w_B.raw	Histone PTM analysis (spheroid methylation)
20230117_Sarah_10_mM_NaSuc_48h_A.raw	Histone PTM analysis (spheroid methylation)
20230117_Sarah_10_mM_NaSuc_48h_B.raw	Histone PTM analysis (spheroid methylation)
20230117_Sarah_10_mM_NaSuc_48h_C.raw	Histone PTM analysis (spheroid methylation)
20210830_Sarah_Control_His_B_0hr.raw	Histone PTM analysis (spheroid succinylation)
20210830_Sarah_10_mM_SA_His_A_1w.raw	Histone PTM analysis (spheroid succinylation)
20210830_Sarah_10_mM_SA_His_A_48hr.raw	Histone PTM analysis (spheroid succinylation)
20210830_Sarah_10_mM_SA_His_B_1w.raw	Histone PTM analysis (spheroid succinylation)
20210830_Sarah_10_mM_SA_His_B_48hr.raw	Histone PTM analysis (spheroid succinylation)
20210830_Sarah_Control_His_A_0hr.raw	Histone PTM analysis (spheroid succinylation)
20241003_Sarah_ncb_NaS_C.raw	Succinate treated nuclear proteome
20241003_Sarah_ncb_C_A.raw	Succinate treated nuclear proteome
20241003_Sarah_ncb_C_B.raw	Succinate treated nuclear proteome
20241003_Sarah_ncb_C_C.raw	Succinate treated nuclear proteome
20241003_Sarah_ncb_NaS_A.raw	Succinate treated nuclear proteome
20241003_Sarah_ncb_NaS_B.raw	Succinate treated nuclear proteome
20230127__Sarah_Succinyl_S_2.raw	Peptide pull-down
20230127__Sarah_Succinyl_S_3.raw	Peptide pull-down
20230127__Sarah_Succinyl_S_4.raw	Peptide pull-down
20230127__Sarah_Unmod_S_1.raw	Peptide pull-down
20230127__Sarah_Unmod_S_2.raw	Peptide pull-down
20230127__Sarah_Unmod_S_3.raw	Peptide pull-down
20230127__Sarah_Unmod_S_4.raw	Peptide pull-down
20230127__Sarah_Acetyl_S_1.raw	Peptide pull-down
20230127__Sarah_Acetyl_S_2.raw	Peptide pull-down
20230127__Sarah_Acetyl_S_3.raw	Peptide pull-down
20230127__Sarah_Acetyl_S_4.raw	Peptide pull-down
20230127__Sarah_Blank_S_1.raw	Peptide pull-down
20230127__Sarah_Blank_S_2.raw	Peptide pull-down
20230127__Sarah_Blank_S_3.raw	Peptide pull-down
20230127__Sarah_Blank_S_4.raw	Peptide pull-down
20230127__Sarah_Succinyl_S_1.raw	Peptide pull-down
